# MiBiOmics: An interactive web application for multi-omics data exploration and integration

**DOI:** 10.1101/2020.04.24.031773

**Authors:** Johanna Zoppi, Jean-François Guillaume, Michel Neunlist, Samuel Chaffron

## Abstract

**Background:** Multi-omics experimental approaches are becoming common practice in biological and medical sciences underlying the need to design new integrative techniques and applications to enable the holistic characterization of biological systems. The integrative analysis of heterogeneous datasets generally allows us to acquire additional insights and generate novel hypotheses about a given biological system. However, it can often become challenging given the large size of omics datasets and the diversity of existing techniques. Moreover, visualization tools for interpretation are usually non-accessible to biologists without programming skills.

**Results:** Here, we present MiBiOmics, a web-based and standalone application that facilitates multi-omics data visualization, exploration, integration, and analysis by providing easy access to dedicated and interactive protocols. It implements advanced ordination techniques and the inference of omics-based (multi-layer) networks to mine complex biological systems, and identify robust biomarkers linked to specific contextual parameters or biological states.

**Conclusions:** Through an intuitive and interactive interface, MiBiOmics provides easy-access to ordination techniques and to a network-based approach for integrative multi-omics analyses. MiBiOmics is currently available as a Shiny app at https://shiny-bird.univ-nantes.fr/app/Mibiomics and as a standalone application at https://gitlab.univ-nantes.fr/combi-ls2n/mibiomics.
