## Supplementary table 1 for "MiBiOmics: An interactive web application for multi-omics data exploration and integration"

mixOmics features				Multi-WGCNA features				Multiple coinertia features
	Features	Type			Features	Type			Features	Type
1	hsa.let.7c	miRNA		1	hsa-mir-142	miRNA		1	hsa.mir.106a	miRNA
2	hsa.let.7d	miRNA		2	hsa-mir-146a	miRNA		2	hsa.mir.1301	miRNA
3	hsa.let.7e	miRNA		3	hsa-mir-155	miRNA		3	hsa.mir.130b	miRNA
4	hsa.mir.100	miRNA		4	hsa-mir-223	miRNA		4	hsa.mir.149	miRNA
5	hsa.mir.101.2	miRNA		5	hsa-mir-378	miRNA		5	hsa.mir.16.2	miRNA
6	hsa.mir.103.1	miRNA		6	hsa-mir-17	miRNA		6	hsa.mir.3074	miRNA
7	hsa.mir.106a	miRNA		7	hsa-mir-20a	miRNA		7	hsa.mir.337	miRNA
8	hsa.mir.106b	miRNA		8	hsa-mir-210	miRNA		8	hsa.mir.345	miRNA
9	hsa.mir.107	miRNA		9	hsa-mir-345	miRNA		9	hsa.mir.3647	miRNA
10	hsa.mir.10b	miRNA		10	hsa-mir-455	miRNA		10	hsa.mir.452	miRNA
11	hsa.mir.125b.1	miRNA		11	hsa-mir-505	miRNA		11	hsa.mir.505	miRNA
12	hsa.mir.127	miRNA		12	hsa-mir-92a-1	miRNA		12	hsa.mir.576	miRNA
13	hsa.mir.1301	miRNA		13	ANXA1	mRNA		13	hsa.mir.584	miRNA
14	hsa.mir.1307	miRNA		14	ARL4C	mRNA		14	hsa.mir.590	miRNA
15	hsa.mir.130a	miRNA		15	C11orf75	mRNA		15	hsa.mir.9.1	miRNA
16	hsa.mir.130b	miRNA		16	CDC42EP1	mRNA		16	hsa.mir.9.2	miRNA
17	hsa.mir.134	miRNA		17	CMTM7	mRNA		17	STC2	mRNA
18	hsa.mir.146a	miRNA		18	CRYAB	mRNA		18	FADS2	mRNA
19	hsa.mir.146b	miRNA		19	CSDA	mRNA		19	SLC40A1	mRNA
20	hsa.mir.148a	miRNA		20	CSRP2	mRNA		20	NTN4	mRNA
21	hsa.mir.149	miRNA		21	CX3CL1	mRNA		21	C4A	mRNA
22	hsa.mir.15b	miRNA		22	FAM171A1	mRNA		22	PKIB	mRNA
23	hsa.mir.17	miRNA		23	FAT1	mRNA		23	GSTM3	mRNA
24	hsa.mir.181c	miRNA		24	FSCN1	mRNA		24	CRYAB	mRNA
25	hsa.mir.181d	miRNA		25	GLIPR2	mRNA		25	IL6ST	mRNA
26	hsa.mir.185	miRNA		26	GSTP1	mRNA		26	SEC14L2	mRNA
27	hsa.mir.186	miRNA		27	LDHB	mRNA		27	DUSP4	mRNA
28	hsa.mir.193b	miRNA		28	LMO4	mRNA		28	GSTP1	mRNA
29	hsa.mir.196a.1	miRNA		29	LPIN1	mRNA		29	FAM134B	mRNA
30	hsa.mir.197	miRNA		30	LRIG3	mRNA		30	SYNM	mRNA
31	hsa.mir.199a.1	miRNA		31	MALL	mRNA		31	SLC7A5	mRNA
32	hsa.mir.199a.2	miRNA		32	MFGE8	mRNA		32	KIAA1467	mRNA
33	hsa.mir.199b	miRNA		33	MPZL2	mRNA		33	ASS1	mRNA
34	hsa.mir.19b.2	miRNA		34	MRAS	mRNA		34	HSPA2	mRNA
35	hsa.mir.20a	miRNA		35	MTHFD1L	mRNA		35	TBC1D9	mRNA
36	hsa.mir.214	miRNA		36	MYO10	mRNA		36	TUBB3	mRNA
37	hsa.mir.218.2	miRNA		37	NFIB	mRNA		37	PARD6B	mRNA
38	hsa.mir.22	miRNA		38	PRKX	mRNA		38	CA12	mRNA
39	hsa.mir.2355	miRNA		39	SLC16A1	mRNA		39	MEX3A	mRNA
40	hsa.mir.23b	miRNA		40	SYNM	mRNA		40	NPNT	mRNA
41	hsa.mir.24.1	miRNA		41	TCF7L1	mRNA		41	CRIP1	mRNA
42	hsa.mir.24.2	miRNA		42	TINAGL1	mRNA		42	PLAT	mRNA
43	hsa.mir.25	miRNA		43	TM4SF1	mRNA		43	CX3CL1	mRNA
44	hsa.mir.27b	miRNA		44	TRIM2	mRNA		44	REPS2	mRNA
45	hsa.mir.30a	miRNA		45	UBE2E3	mRNA		45	AIF1L	mRNA
46	hsa.mir.30c.2	miRNA		46	ABCG1	mRNA		46	LDHB	mRNA
47	hsa.mir.337	miRNA		47	ACADSB	mRNA		47	C6orf211	mRNA
48	hsa.mir.342	miRNA		48	ADCY9	mRNA		48	SYTL2	mRNA
49	hsa.mir.365.1	miRNA		49	ALCAM	mRNA		49	SPOCK2	mRNA
50	hsa.mir.365.2	miRNA		50	APBB2	mRNA		50	ACADSB	mRNA
51	hsa.mir.375	miRNA		51	APH1B	mRNA		51	TCF7L1	mRNA
52	hsa.mir.378	miRNA		52	ATP8B1	mRNA		52	PREX1	mRNA
53	hsa.mir.381	miRNA		53	BCAM	mRNA		53	SMOC2	mRNA
54	hsa.mir.409	miRNA		54	BHLHE40	mRNA		54	UGCG	mRNA
55	hsa.mir.425	miRNA		55	BTG2	mRNA		55	LFNG	mRNA
56	hsa.mir.452	miRNA		56	C17orf28	mRNA		56	KITLG	mRNA
57	hsa.mir.454	miRNA		57	C17orf58	mRNA		57	SEMA3G	mRNA
58	hsa.mir.455	miRNA		58	C4A	mRNA		58	MS4A7	mRNA
59	hsa.mir.500a	miRNA		59	C4orf32	mRNA		59	TRIM2	mRNA
60	hsa.mir.501	miRNA		60	C4orf34	mRNA		60	SLC7A8	mRNA
61	hsa.mir.505	miRNA		61	C5orf30	mRNA		61	GBP1	mRNA
62	hsa.mir.532	miRNA		62	C6orf211	mRNA		62	PFKP	mRNA
63	hsa.mir.539	miRNA		63	C8orf83	mRNA		63	FAM198B	mRNA
64	hsa.mir.576	miRNA		64	C9orf150	mRNA		64	FAM176B	mRNA
65	hsa.mir.584	miRNA		65	CA12	mRNA		65	SEL1L3	mRNA
66	hsa.mir.589	miRNA		66	CAMK2N1	mRNA		66	RUNX3	mRNA
67	hsa.mir.590	miRNA		67	CCDC125	mRNA		67	IRS1	mRNA
68	hsa.mir.708	miRNA		68	CCND1	mRNA		68	KCTD6	mRNA
69	hsa.mir.9.1	miRNA		69	CDON	mRNA		69	PLCD4	mRNA
70	hsa.mir.9.2	miRNA		70	CELSR1	mRNA		70	AURKA	mRNA
71	hsa.mir.92a.1	miRNA		71	CISH	mRNA		71	NFIB	mRNA
72	hsa.mir.92a.2	miRNA		72	COX6C	mRNA		72	MT1X	mRNA
73	hsa.mir.93	miRNA		73	CPEB2	mRNA		73	FOXM1	mRNA
74	hsa.mir.99a	miRNA		74	CPT1A	mRNA		74	SLAMF8	mRNA
75	CRYAB	mRNA		75	CRAT	mRNA		75	CROT	mRNA
76	TBC1D9	mRNA		76	CRIP1	mRNA		76	IL27RA	mRNA
77	PARD6B	mRNA		77	CROT	mRNA		77	ITPR1	mRNA
78	CA12	mRNA		78	CYB5A	mRNA		78	GPT2	mRNA
79	ACADSB	mRNA		79	CYBRD1	mRNA		79	FAM171A1	mRNA
80	TCF7L1	mRNA		80	DBNDD2	mRNA		80	FBP1	mRNA
81	SLC7A8	mRNA		81	DNAJA4	mRNA		81	CSRP2	mRNA
82	SUSD2	mRNA		82	DUSP4	mRNA		82	TTK	mRNA
83	THBS2	mRNA		83	DUSP5	mRNA		83	GINS4	mRNA
84	AURKA	mRNA		84	ELOVL5	mRNA		84	RDH10	mRNA
85	FOXM1	mRNA		85	ENPP1	mRNA		85	IL32	mRNA
86	FAM171A1	mRNA		86	ENTPD5	mRNA		86	FAM111B	mRNA
87	FBP1	mRNA		87	EPN3	mRNA		87	E2F1	mRNA
88	TTK	mRNA		88	ETNK2	mRNA		88	MAST4	mRNA
89	SERPINF1	mRNA		89	EVL	mRNA		89	ENPP1	mRNA
90	CDK18	mRNA		90	FAAH	mRNA		90	DSCC1	mRNA
91	CENPW	mRNA		91	FAM134B	mRNA		91	CENPW	mRNA
92	BOC	mRNA		92	FAM174A	mRNA		92	DAPK1	mRNA
93	TOP2A	mRNA		93	FAM174B	mRNA		93	C9orf140	mRNA
94	COL6A3	mRNA		94	FAM198B	mRNA		94	FBXL7	mRNA
95	ZNF552	mRNA		95	FASN	mRNA		95	C4orf32	mRNA
96	SGK3	mRNA		96	FBP1	mRNA		96	TTC39A	mRNA
97	DBNDD2	mRNA		97	FBXL7	mRNA		97	RECQL4	mRNA
98	NCAPH	mRNA		98	FRS2	mRNA		98	CMTM7	mRNA
99	CENPE	mRNA		99	FRY	mRNA		99	ASPM	mRNA
100	CCNE2	mRNA		100	FUT8	mRNA		100	ZNF552	mRNA
101	TPX2	mRNA		101	GALNT6	mRNA		101	CCNB2	mRNA
102	RABEP1	mRNA		102	GALNT7	mRNA		102	GPRC5B	mRNA
103	SPAG5	mRNA		103	GLI3	mRNA		103	PRKX	mRNA
104	BCAM	mRNA		104	GPD1L	mRNA		104	C5orf30	mRNA
105	KIAA1370	mRNA		105	GPRC5A	mRNA		105	DTX4	mRNA
106	ANGPTL2	mRNA		106	GSTM3	mRNA		106	UBE2E3	mRNA
107	FBLN5	mRNA		107	H2AFJ	mRNA		107	LMO4	mRNA
108	LRP1	mRNA		108	HDAC11	mRNA		108	TRIP13	mRNA
109	CDCA8	mRNA		109	HHAT	mRNA		109	BUB1	mRNA
110	KDM4B	mRNA		110	HIST2H2BE	mRNA		110	NCAPH	mRNA
111	SPRY2	mRNA		111	HSPA2	mRNA		111	CENPE	mRNA
112	UHRF1	mRNA		112	HSPB1	mRNA		112	ERO1LB	mRNA
113	LTBP2	mRNA		113	IGF1R	mRNA		113	CCNE2	mRNA
114	PRC1	mRNA		114	IGFBP2	mRNA		114	TPX2	mRNA
115	XBP1	mRNA		115	IGFBP4	mRNA		115	CDCA5	mRNA
116	TMEM86A	mRNA		116	IL6ST	mRNA		116	RAMP3	mRNA
117	CENPN	mRNA		117	IRS1	mRNA		117	CSAD	mRNA
118	MBOAT1	mRNA		118	ITPR1	mRNA		118	CCR1	mRNA
119	SIAH2	mRNA		119	IVD	mRNA		119	CDT1	mRNA
120	STMN1	mRNA		120	KCTD6	mRNA		120	MALL	mRNA
121	APH1B	mRNA		121	KDM4B	mRNA		121	SLC16A1	mRNA
122	NUSAP1	mRNA		122	KIAA0040	mRNA		122	NFIL3	mRNA
123	EPN3	mRNA		123	KIAA1324	mRNA		123	KIF20A	mRNA
124	ASB13	mRNA		124	KIAA1370	mRNA		124	BOP1	mRNA
125	CYYR1	mRNA		125	KIAA1467	mRNA		125	KIAA1370	mRNA
126	PTPN21	mRNA		126	KIF13B	mRNA		126	NFE2L3	mRNA
127	FZD7	mRNA		127	KIF16B	mRNA		127	CCNA2	mRNA
128	DUSP10	mRNA		128	KITLG	mRNA		128	IMPA2	mRNA
129	APBB2	mRNA		129	KRT18	mRNA		129	CDCA8	mRNA
130	CDC14B	mRNA		130	KRT19	mRNA		130	GINS1	mRNA
131	COL16A1	mRNA		131	KRT8	mRNA		131	NXN	mRNA
132	KIAA0101	mRNA		132	LASS4	mRNA		132	KIAA1524	mRNA
133	CGN	mRNA		133	LASS6	mRNA		133	UBE2S	mRNA
134	KANK1	mRNA		134	LFNG	mRNA		134	C11orf75	mRNA
135	KPNA2	mRNA		135	LRIG1	mRNA		135	RAD54B	mRNA
136	RACGAP1	mRNA		136	MAGED2	mRNA		136	WDR52	mRNA
137	P4HTM	mRNA		137	MAP3K12	mRNA		137	KIFC1	mRNA
138	HMGA1	mRNA		138	MAST4	mRNA		138	LIMD2	mRNA
139	ZFP36L2	mRNA		139	MCCC2	mRNA		139	NCAPG	mRNA
140	WDR67	mRNA		140	MREG	mRNA		140	NFKBIL2	mRNA
141	FBLIM1	mRNA		141	MRPS30	mRNA		141	MTHFD1L	mRNA
142	C17orf37	mRNA		142	MTL5	mRNA		142	TCEAL1	mRNA
143	ZWINT	mRNA		143	MYST4	mRNA		143	GLIPR2	mRNA
144	MPHOSPH6	mRNA		144	N4BP3	mRNA		144	GLI3	mRNA
145	CTPS	mRNA		145	NECAB3	mRNA		145	C17orf97	mRNA
146	SLC22A5	mRNA		146	NFATC4	mRNA		146	TNFRSF21	mRNA
147	RHOB	mRNA		147	NPNT	mRNA		147	C11orf82	mRNA
148	CPT1A	mRNA		148	NQO1	mRNA		148	ARHGAP11A	mRNA
149	FAM174A	mRNA		149	NRIP1	mRNA		149	RAD51AP1	mRNA
150	TP53INP2	mRNA		150	NTN4	mRNA		150	CENPN	mRNA
151	DBF4B	mRNA		151	ORMDL3	mRNA		151	RTN2	mRNA
152	PDSS1	mRNA		152	P4HTM	mRNA		152	ENTPD5	mRNA
153	C10orf32	mRNA		153	PARD6B	mRNA		153	FMNL2	mRNA
154	CD320	mRNA		154	PGAP3	mRNA		154	RRAGD	mRNA
155	ORMDL3	mRNA		155	PHF15	mRNA		155	FRY	mRNA
156	ZNF37B	mRNA		156	PKIB	mRNA		156	C9orf100	mRNA
157	IFRD1	mRNA		157	PLA2G16	mRNA		157	GPRIN1	mRNA
158	ZBTB12	mRNA		158	PLCD4	mRNA		158	RTKN2	mRNA
159	TTLL4	mRNA		159	PLEKHF2	mRNA		159	CPEB2	mRNA
160	PGAP3	mRNA		160	PREX1	mRNA		160	HHAT	mRNA
161	ASNS	mRNA		161	PRLR	mRNA		161	TMEM25	mRNA
162	GAB2	mRNA		162	RABEP1	mRNA		162	MPZL2	mRNA
163	IGFBP2	mRNA		163	RARA	mRNA		163	NHSL1	mRNA
164	PDCD4	mRNA		164	REPS2	mRNA		164	TCEAL3	mRNA
165	XBP1	Protein		165	RHOB	mRNA		165	C1GALT1	mRNA
166	ACC1	Protein		166	RMND1	mRNA		166	RBM38	mRNA
167	ACC.pS79	Protein		167	RNASE4	mRNA		167	ODC1	mRNA
168	AR	Protein		168	SCCPDH	mRNA		168	STIL	mRNA
169	ASNS	Protein		169	SCD	mRNA		169	NCOA7	mRNA
170	Akt	Protein		170	SEC14L2	mRNA		170	APH1B	mRNA
171	Annexin.I	Protein		171	SEMA3C	mRNA		171	RAPGEF3	mRNA
172	B.Raf	Protein		172	SEMA3F	mRNA		172	TMC4	mRNA
173	Bak	Protein		173	SETBP1	mRNA		173	PITPNM2	mRNA
174	Bcl.2	Protein		174	SLC19A2	mRNA		174	MAD2L1	mRNA
175	Bim	Protein		175	SLC22A5	mRNA		175	PPARA	mRNA
176	Chk2	Protein		176	SLC2A10	mRNA		176	ECE2	mRNA
177	Claudin.7	Protein		177	SLC7A8	mRNA		177	PIK3AP1	mRNA
178	Cyclin.B1	Protein		178	SLC9A3R1	mRNA		178	NT5DC2	mRNA
179	Cyclin.E1	Protein		179	SORD	mRNA		179	C14orf45	mRNA
180	EGFR.pY1068	Protein		180	SPATA20	mRNA		180	TRIM66	mRNA
181	ER.alpha	Protein		181	SREBF1	mRNA		181	MRPS30	mRNA
182	ER.alpha.pS118	Protein		182	STARD10	mRNA		182	RASSF4	mRNA
183	Fibronectin	Protein		183	STC2	mRNA		183	C3orf58	mRNA
184	GAB2	Protein		184	SYTL2	mRNA		184	C1orf38	mRNA
185	GATA3	Protein		185	TANC2	mRNA		185	TSPAN33	mRNA
186	HER2	Protein		186	TBC1D9	mRNA		186	PLCG2	mRNA
187	HER2.pY1248	Protein		187	TCEAL1	mRNA		187	KIF23	mRNA
188	HER3.pY1289	Protein		188	TCEAL3	mRNA		188	EIF2C2	mRNA
189	IGFBP2	Protein		189	TM7SF2	mRNA		189	SLC25A35	mRNA
190	INPP4B	Protein		190	TMC4	mRNA		190	OBFC2A	mRNA
191	JNK2	Protein		191	TMEM101	mRNA		191	MTBP	mRNA
192	MIG.6	Protein		192	TMEM144	mRNA		192	CHEK1	mRNA
193	NF2	Protein		193	TMEM25	mRNA		193	HELLS	mRNA
194	P.Cadherin	Protein		194	TOB1	mRNA		194	CDC7	mRNA
195	PCNA	Protein		195	TP53INP1	mRNA		195	PEX11A	mRNA
196	PDCD4	Protein		196	TPBG	mRNA		196	ASNS	mRNA
197	PI3K.p110.alpha	Protein		197	TRIM3	mRNA		197	PLK4	mRNA
198	PR	Protein		198	TSPAN13	mRNA		198	RBL1	mRNA
199	PTEN	Protein		199	TTC39A	mRNA		199	TMEM144	mRNA
200	Shc.pY317	Protein		200	UGCG	mRNA		200	MAP3K12	mRNA
201	Smad3	Protein		201	UGDH	mRNA		201	SKP2	mRNA
202	Src	Protein		202	VAV3	mRNA		202	ANUBL1	mRNA
203	VEGFR2	Protein		203	WFS1	mRNA		203	CCDC82	mRNA
204	XRCC1	Protein		204	WWP1	mRNA		204	LBR	mRNA
205	YAP.pS127	Protein		205	XBP1	mRNA		205	CYB5D2	mRNA
206	beta.Catenin	Protein		206	ZBTB42	mRNA		206	TRIM3	mRNA
207	c.Kit	Protein		207	ZNF552	mRNA		207	PDK1	mRNA
208	p70S6K	Protein		208	ABCB9	mRNA		208	ZCCHC11	mRNA
				209	AIF1L	mRNA		209	MRAS	mRNA
				210	ANP32E	mRNA		210	P4HTM	mRNA
				211	ARHGAP11A	mRNA		211	FAAH	mRNA
				212	ASNS	mRNA		212	SLC25A37	mRNA
				213	ASPM	mRNA		213	PSRC1	mRNA
				214	ATAD2	mRNA		214	SEMA7A	mRNA
				215	AURKA	mRNA		215	SRD5A1	mRNA
				216	BUB1	mRNA		216	MLKL	mRNA
				217	C6orf115	mRNA		217	LOC642846	mRNA
				218	C9orf140	mRNA		218	C12orf48	mRNA
				219	CCNA2	mRNA		219	C17orf108	mRNA
				220	CCNB2	mRNA		220	DONSON	mRNA
				221	CDCA5	mRNA		221	LRTOMT	mRNA
				222	CDCA8	mRNA		222	ATP11A	mRNA
				223	CDK1	mRNA		223	WDR67	mRNA
				224	CDT1	mRNA		224	SNORA8	mRNA
				225	CEBPB	mRNA		225	MIPOL1	mRNA
				226	CENPE	mRNA		226	LOC100129637	mRNA
				227	CENPW	mRNA		227	MEIS3P1	mRNA
				228	CHD7	mRNA		228	NCS1	mRNA
				229	DTL	mRNA		229	SLC43A3	mRNA
				230	E2F1	mRNA		230	RELT	mRNA
				231	ECE2	mRNA		231	CCDC125	mRNA
				232	EFNA4	mRNA		232	CTPS	mRNA
				233	EPHB3	mRNA		233	ANKRD42	mRNA
				234	FADS2	mRNA		234	NMT2	mRNA
				235	FAM111B	mRNA		235	FANCE	mRNA
				236	FAM60A	mRNA		236	EZH2	mRNA
				237	FANCI	mRNA		237	SLC22A5	mRNA
				238	FLJ23867	mRNA		238	FAM174A	mRNA
				239	FOXM1	mRNA		239	CHEK2	mRNA
				240	GINS1	mRNA		240	CENPO	mRNA
				241	GMDS	mRNA		241	KIF9	mRNA
				242	GPT2	mRNA		242	MLLT11	mRNA
				243	HMGA1	mRNA		243	LPIN1	mRNA
				244	HOMER3	mRNA		244	CCDC24	mRNA
				245	IFRD1	mRNA		245	PDSS1	mRNA
				246	IMPA2	mRNA		246	ADA	mRNA
				247	KIAA1524	mRNA		247	GMNN	mRNA
				248	KIF11	mRNA		248	FDXACB1	mRNA
				249	KIF20A	mRNA		249	FBXO5	mRNA
				250	KIF23	mRNA		250	CLCN5	mRNA
				251	KIFC1	mRNA		251	C5orf45	mRNA
				252	LAPTM4B	mRNA		252	BAG2	mRNA
				253	LBR	mRNA		253	FUT4	mRNA
				254	LMNB1	mRNA		254	C16orf61	mRNA
				255	LRRC20	mRNA		255	OSCP1	mRNA
				256	MAD2L1	mRNA		256	IFRD1	mRNA
				257	MEX3A	mRNA		257	NEK11	mRNA
				258	MLF1IP	mRNA		258	UPP1	mRNA
				259	NCAPG	mRNA		259	SH3BP1	mRNA
				260	NCAPH	mRNA		260	TTLL4	mRNA
				261	NCS1	mRNA		261	POP1	mRNA
				262	NDRG1	mRNA		262	ASNS	mRNA
				263	NEK2	mRNA		263	IRS1	Protein
				264	NFKBIL2	mRNA		264	AR	Protein
				265	NPM3	mRNA		265	ASNS	Protein
				266	NT5DC2	mRNA		266	Bcl.2	Protein
				267	NUSAP1	mRNA		267	Caveolin.1	Protein
				268	ODC1	mRNA		268	ER.alpha	Protein
				269	OXCT1	mRNA		269	GATA3	Protein
				270	PDE7A	mRNA		270	INPP4B	Protein
				271	PDK1	mRNA		271	PR	Protein
				272	PDSS1	mRNA		272	SCD1	Protein
				273	PFKP	mRNA
				274	PITPNM2	mRNA
				275	PPP1R14B	mRNA
				276	PRC1	mRNA
				277	RAD51AP1	mRNA
				278	RAD54B	mRNA
				279	RBM38	mRNA
				280	RDH10	mRNA
				281	RECQL4	mRNA
				282	S100A11	mRNA
				283	SKP2	mRNA
				284	SLC5A6	mRNA
				285	SLC7A5	mRNA
				286	SNORA8	mRNA
				287	SPAG5	mRNA
				288	SRD5A1	mRNA
				289	STMN1	mRNA
				290	TK1	mRNA
				291	TMEM132A	mRNA
				292	TMSB10	mRNA
				293	TPX2	mRNA
				294	TRIP13	mRNA
				295	TTK	mRNA
				296	TTLL4	mRNA
				297	TTYH3	mRNA
				298	TUBB3	mRNA
				299	TUSC3	mRNA
				300	ZNF367	mRNA
				301	ZNF518B	mRNA
				302	ER-alpha	Protein
				303	GATA3	Protein
				304	PR	Protein
				305	ASNS	Protein
				306	Cyclin_B1	Protein
				307	Cyclin_E1	Protein
				308	Syk	Protein
